# Genomic Erosion Through the Lens of Comparative Genomics

**DOI:** 10.1101/2025.03.28.645899

**Authors:** Xuejing Wang, Claudia Fontsere, Ximena Alva Caballero, Sascha Dreyer Nielsen, Jim Groombridge, Bengt Hansson, Cock van Oosterhout, Carolina Pacheco, Hernán E. Morales

**Author notes:** These authors contributed equally (Xuejing Wang, Claudia Fontsere, Carolina Pacheco, Hernán E. Morales).

## Abstract

Loss of genetic diversity threatens species survival, yet the dynamics of such loss and species’ responses thereof can vary widely depending on their evolutionary histories, life-history traits and demographic trajectories. Comparative genomics offers a powerful framework to explore the dynamics of genomic erosion across species. Here, we analysed the genomes of three species — the Mauritius parakeet, the Mauritius kestrel, and the pink pigeon — that experienced extreme and well-documented population bottlenecks. We compared them to 36 species spanning the avian phylogeny, with varied IUCN Red List statuses to investigate the genomic consequences of their demographic collapses. For each species, we assessed nucleotide diversity, genetic load, and runs of homozygosity (ROH), alongside genome synteny and transposable elements. We found a negative correlation between nucleotide diversity and ROH, but neither metric was a good predictor of the species’ Red List status. Rather, the population effective to census size ratio showed a strong correlation to Red List status. Moreover, species with larger historical effective population sizes showed greater heterozygosity but carried a higher heterozygous load, highlighting the importance of historical demography to assess species vulnerability to genomic erosion. We found significant differences in homozygous load between taxonomic groups of our target species, possibly due to differences in life-history traits and demographic histories. Genome structure analyses revealed differences in transposable elements and genomic rearrangements between groups, suggesting their potential role in shaping genome architecture and adaptive potential across species. Our findings underscore the value of multispecies comparisons in understanding the evolutionary dynamics of genomic erosion and its relevance for biodiversity conservation.
