## Supplemental Tables for "Genomic Erosion Through the Lens of Comparative Genomics"

### Sheet: S1_metadata
Sample	IUCNRedListstatus	Order	Captiveinfo	Generationtime	Nc	Sequencing_method	AssemblyID	N50(Scaffold)	%Genomewithscaffold>500Kb	Coverage	Regionsanalized(scaffolds>5Mb)	Average_scaffold_size	Max_Scaff_Size	Total_scaffold_count	Count_scaffold_>500Kb	Mutation_rate	Referencemutationrate	Referencespecies
Alexandrinus_eques	Vulnerable	Psittaciformes	wild	7.5	400	Pacbio	GCA_963264785.1	106987384	0.99	79.1028	1156648152	6999023	168074981	172	47	1.58e-08	https://doi.org/10.3390/d11040058	Psephotellus pulcherrimus
Amazona_aestiva	Near Threatened	Psittaciformes	no info, assume wild	12.3	1000000	Pacbio	GCA_017639355.1	89048441	1	66.74	1112696016	754602	135784184	1498	29	2.58e-08	https://doi.org/10.3390/d11040058	Psephotellus pulcherrimus
Anser_cygnoides	Endangered	Anseriformes	domestic	9.3	36000	NGS	GCF_002166845.1	5027881	0.94	31.9452	569837692	627244	20207557	1802	347	2.04e-08	https://doi.org/10.1016/j.ygeno.2017.08.008	Anser brachyrhynchus
Aquila_chrysaetos_canadensis	Least Concern	Accipitriformes	wild	16.3	85000	NGS	GCF_900496995.4	46934974	0.99	41.2815	1215614160	8567395	88216475	144	36	2.69e-08	https://doi.org/10.1038/ng.2588	Falco peregrinus
Ara_ararauna	Least Concern	Psittaciformes	pet, unknown mating	12.7	NA	Pacbio	GCA_028858755.1	110438430	0.99	44.68	1185741474	4977074	169343748	246	41	2.67e-08	https://doi.org/10.3390/d11040058	Psephotellus pulcherrimus
Ardeotis_kori	Near Threatened	Otidiformes	captive (zoo)	15.6	2000	NGS	GCA_013396375.1	639944	0.58	30.1632	5136619	122405	5136619	9399	644	3.18e-08	https://doi.org/10.1038/s42003-023-05137-x	Otis tarda
Asarcornis_scutulata	Endangered	Anseriformes	captive zoo, unknown mating	7.8	250	NGS	GCA_013398475.1	5635001	0.94	41.7002	632823527	122344	19009039	9138	295	3.89e-09	https://doi.org/10.1016/j.cub.2015.03.047	Anas platyrhynchos
Bucorvus_abyssinicus	Vulnerable	Bucerotiformes	captive (cph zoo)	29.8	NA	NGS	GCA_009769605.1	40274051	0.99	58.7323	1118474572	10112478	136452362	112	41	6.51e-09	https://doi.org/10.1016/j.cub.2015.03.047	Buceros rhinoceros
Calidris_pugnax	Least Concern	Charadriiformes	wild	5.3	531000	NGS	GCF_001431845.1	10060041	0.95	73.0229	809082665	327496	51414391	3753	265	1.97e-09	https://doi.org/10.1016/j.cub.2015.03.047	Charadrius vociferus
Calypte_anna	Least Concern	Caprimulgiformes	wild	2.34	9600000	NGS	GCF_003957555.1	74081004	0.99	17.1626	1046049645	6664700	197551010	159	35	2.379e-09	https://doi.org/10.1016/j.cub.2015.03.047	Calypte anna
Casuarius_casuarius	Least Concern	Casuariiformes	wild	12.5	20000	NGS	GCA_003342895.1	3704890	0.93	23.4686	473957230	379711	15094948	3184	418	2.11e-08	https://doi.org/10.24272%2Fj.issn.2095-8137.2020.175	Casuarius casuarius
Columba_livia	Least Concern	Columbiformes	domestic: Danish Tumbler, racing pegion	5.8	22100000	Pacbio	GCA_001887795.1	24540102	0.94	45.91	1155874978	16966949	202061739	60	60	3.51e-09	https://doi.org/10.1016/j.cub.2015.03.047	Columba livia
Coturnix_japonica	Near Threatened	Galliformes	brother-sister inbred	2.8	20000	NGS	GCF_001577835.2	2975000	0.97	14.9585	877642352	461062	175656249	2012	32	1.91e-09	https://doi.org/10.1186/gb-2010-11-6-r68	Gallus gallus
Eudromia_elegans	Least Concern	Tinamiformes	Toronto zoo,unknown mating	6.8	NA	NGS	GCA_003342815.1	3261870	0.93	27.9938	323509309	404194	15370858	2364	370	6.76e-09	https://doi.org/10.24272%2Fj.issn.2095-8137.2020.175	Eudromia elegans
Falco_biarmicus	Least Concern	Falconiformes	wild	5	67000	Pacbio	GCF_023638135.1	91472507	0.96	58.51	1199315388	3238016	127364718	397	53	8.25e-09	https://doi.org/10.1038/ng.2588	Falco peregrinus
Falco_cherrug	Endangered	Falconiformes	wild	6.08	12200	NGS	GCF_023634085.1	92426045	0.97	47.6607	1225517284	4626802	127826306	283	74	1e-08	https://doi.org/10.1038/ng.2588	Falco cherrug
Falco_naumanni	Least Concern	Falconiformes	wild	3.79	80000	Pacbio	GCF_017639655.2	91761059	0.99	51.83	1192630646	4177731	127440759	291	25	6.25e-09	https://doi.org/10.1038/ng.2588	Falco peregrinus
Falco_peregrinus	Least Concern	Falconiformes	wild (not sure)	6	100000	Pacbio	GCF_023634155.1	93682670	1	25.77	1221182550	10492791	130779382	125	73	9.9e-09	https://doi.org/10.1038/ng.2588	Falco peregrinus
Falco_punctatus	Endangered	Falconiformes	wild	3.81	140	Pacbio	GCA_963210335.1	92385878	0.98	39.4713	1184728344	4048348	127704412	316	76	6.29e-09	https://doi.org/10.1038/ng.2588	Falco peregrinus
Falco_rusticolus	Least Concern	Falconiformes	wild	7.73	12600	Pacbio	GCF_015220075.1	91094845	1	96.55	1190349041	8991335	126922963	133	22	1.28e-08	https://doi.org/10.1038/ng.2588	Falco peregrinus
Grus_americana	Endangered	Gruiformes	egg collected from the wild	15.66	50	NGS	GCF_028858705.1	82903739	0.96	66.54	1179161564	1352514	219868338	930	50	5.69e-09	https://doi.org/10.1016/j.cub.2015.03.047	Balearica regulorum
Halcyon_senegalensis	Least Concern	Coraciiformes	wild	3.8	NA	NGS	GCA_013397595.1	2050318	0.87	39.0613	209205298	307330	10644915	3702	547	1.77e-08	https://doi.org/10.1093/g3journal/jkac260	Todiramphus chloris
Melopsittacus_undulatus	Least Concern	Psittaciformes	likely pet, unknown mating	3.3	NA	NGS	GCF_012275295.1	104092594	0.96	53.3589	1085400037	1356039	155071706	864	44	2.93e-09	https://doi.org/10.1016/j.cub.2015.03.047	Melopsittacus undulatus
Myiopsitta_monachus	Least Concern	Psittaciformes	likely pet, unknown mating	6	20000000	Pacbio	GCA_017639245.1	75716676	0.98	40.54	1134758851	4015750	117696736	291	27	1.26e-08	https://doi.org/10.3390/d11040058	Psephotellus pulcherrimus
Nannopterum_harrisi	Vulnerable	Pelecaniformes	wild	11.1	400	NGS	GCA_002173475.1	4648443	0.96	60.3706	560023015	453789	28074836	2651	390	4.16e-09	https://doi.org/10.1016/j.cub.2015.03.047	Phalacrocorax carbo
Nesoenas_mayeri	Vulnerable	Columbiformes	wild	5.2	250	Pacbio	GCA_963082525.1	78184682	0.99	32.2586	1148970444	8274629	214152265	143	44	3.15e-09	https://doi.org/10.1016/j.cub.2015.03.047	Columba livia
Nothocercus_nigrocapillus	Vulnerable	Tinamiformes	wild	5.1	100000	NGS	GCA_013398345.1	2648942	0.91	23.5326	248299916	158596	14165488	6429	433	6.92e-09	https://doi.org/10.24272%2Fj.issn.2095-8137.2020.175	Nothocercus nigrocapillus
Numida_meleagris	Least Concern	Galliformes	domestic	3.9	NA	NGS	GCF_002078875.1	7868035	0.97	58.9167	990820929	423059	194437802	2466	36	1.91e-09	https://doi.org/10.1186/gb-2010-11-6-r68	Gallus gallus
Oceanites_oceanicus	Least Concern	Procellariiformes	wild	15.6	8000000	NGS	GCA_013396615.1	406319	0.41	33.3325	NA	140200	2494198	8405	591	3.76e-09	https://doi.org/10.1016/j.cub.2015.03.047	Fulmarus glacialis
Patagioenas_fasciata	Least Concern	Columbiformes	captive unknown mating	6.9	2000000	NGS	GCA_002029285.1	19987418	0.94	49.8133	853617251	111319	78449117	9784	132	4.17e-09	https://doi.org/10.1016/j.cub.2015.03.047	Columba livia
Rhea_americana	Near Threatened	Rheiformes	wild	11.08	NA	NGS	GCA_003343005.1	3949999	0.94	50.7122	515456259	536927	21551348	2162	383	6.82e-09	https://doi.org/10.24272%2Fj.issn.2095-8137.2020.175	Rhea americana
Rhea_pennata	Least Concern	Rheiformes	captive zoo, unknown mating	11.89	1000	NGS	GCA_028389875.1	82467789	0.99	36.9844	1207283018	7089386	216936262	179	60	6.82e-09	https://doi.org/10.24272%2Fj.issn.2095-8137.2020.175	Rhea americana
Rhynochetos_jubatus	Endangered	Eurypygiformes	Parc Zoologique Et Forestier Michel Corbasson in New Caledonia	15	250	NGS	GCA_027574665.1	63592491	1	26.6042	1231824491	8996313	148633065	148	88	9.9e-09	https://doi.org/10.1016/j.cub.2015.03.047	Eurypyga helias
Streptopelia_turtur	Vulnerable	Columbiformes	wild	5.3	12800000	Pacbio	GCA_901699155.2	81365208	0.98	64.74	1151325378	3790408	222115097	311	34	3.21e-09	https://doi.org/10.1016/j.cub.2015.03.047	Columba livia
Strigops_habroptila	Critically Endangered	Psittaciformes	Wild - managed	27	116	Pacbio	GCA_004027225.2	83240647	0.99	85.81	1135030809	12762393	155644563	90	29	1.33e-08	https://doi.org/10.1016/j.xgen.2021.100002	Strigops habroptila
Strix_occidentalis_caurina	Near Threatened	Strigiformes	Wild - recovery center	7.09	15000	NGS	GCA_002372975.2	20549776	0.94	39.1227	1083431646	108406	72111818	11572	114	3.37e-09	https://doi.org/10.1016/j.cub.2015.03.047	Tyto alba
Sylvia_atricapilla	Least Concern	Passeriformes	wild	4	100000000	NGS	GCA_009819655.1	72978054	0.99	56.4612	1047211241	5644373	153194430	189	33	5.6e-09	https://doi.org/10.1111/mec.13540	Ficedula albicollis
Terpsiphone_corvina	Vulnerable	Passeriformes	wild	3.7	350	NGS	(B10K) S15237	4947022	0.86	24.18	659593191	35324	48721698	30840	221	5.18e-09	https://doi.org/10.1111/mec.13540	Ficedula albicollis
Urocolius_indicus	Least Concern	Coliiformes	wild	2	NA	NGS	GCA_013401255.1	261726	0.25	38.3275	NA	30460	2624079	36428	372	1.493e-09	https://doi.org/10.1016/j.cub.2015.03.047	Colius striatus

### Sheet: S2_genetics
Sample	HeterozygosityANGSD (500Kb)	HeterozygosityVCF (500Kb)	HeterozygosityVCF_windows_5Mb	HeterozygosityVCF_windows_5Mb_outsideROH	BP in ROHs	fROH	timetree_distance_chicken	hom_3-	p_het_20+	p_het_20-13	p_het_13-10	p_het_10-6	p_het_6-3	p_het_3-	p_hom_20+	p_hom_20-13	p_hom_13-10	p_hom_10-6	p_hom_6-3	PSMC_reliable	Harmonic_mean_NE	Max_NE	Min_NE	Log(Ne)/Log(Nc)
Alexandrinus_eques	0.000952455	0.000806298	0.000807406	0.00131116	457200000	0.39528	181.679	359267	1.11338e-05	0.00106	0.000601	0.000646	0.00066	0.00157	0.002445	0.220431	0.181212	0.306783	0.357282	yes	22209	231059	9606.55	1.67042
Amazona_aestiva	0.00367767	0.00495786	0.00493219	0.0049391	1050000	0.000943654	181.679	346529	4.04007e-05	0.001319	0.000733	0.000837	0.000822	0.001968	0.002464	0.23464	0.190617	0.312787	0.357076	yes	35527.4	92045.1	6655.54	0.758427
Anser_cygnoides	0.00400367	0.00460189	0.00504929	0.00515023	12350000	0.0216728	166.75	289398	2.41881e-05	0.003117	0.002284	0.003424	0.003981	0.01103	0.001033	0.125396	0.133725	0.258033	0.344239	yes	51477.4	86790.5	32803	1.03409
Aquila_chrysaetos_canadensis	0.00128278	0.00130106	0.00130307	0.00159298	256300000	0.21084	181.679	330922	1.20874e-05	0.00094	0.000644	0.000967	0.001046	0.003007	0.001318	0.124524	0.125722	0.24817	0.339886	yes	11019.3	16642.3	3514.26	0.820006
Ara_ararauna	0.00242735	0.00184564	0.00182344	0.00211844	194400000	0.163948	181.679	360708	8.31698e-06	0.002387	0.001261	0.001514	0.001386	0.00356	0.002395	0.229577	0.187145	0.304558	0.354931	yes	18366.5	114034	4762.67	NA
Ardeotis_kori	0.00178666	0.00189624	0.00122482	0.00122482	0	0	181.679	338577	2.65818e-05	0.002389	0.001453	0.001589	0.001601	0.004156	0.001997	0.191076	0.166942	0.281775	0.350671	yes	12849.4	24904.5	6623.02	1.24473
Asarcornis_scutulata	0.000442173	0.000503351	0.000504658	0.0011915	393700000	0.622132	166.75	300173	1.99885e-05	0.000693	0.000406	0.00053	0.000553	0.001243	0.001219	0.126007	0.134403	0.259633	0.346002	yes	30476.7	93949.9	2629.35	1.86993
Bucorvus_abyssinicus	0.00300138	0.0030772	0.00305106	0.00339824	120500000	0.107736	181.679	351128	2.27837e-05	0.002993	0.002082	0.002632	0.002597	0.006781	0.001928	0.213992	0.181215	0.306346	0.368273	no	85528.4	227040	15387	NA
Calidris_pugnax	0.00321693	0.00430153	0.00363192	0.00365316	5450000	0.00673602	181.679	331757	6.02851e-06	0.002451	0.001836	0.002668	0.002927	0.008033	0.002563	0.136794	0.140047	0.266317	0.340592	no	396861	300584600000	173535	0.977912
Calypte_anna	0.00563238	0.0055618	0.00557277	0.005603	6200000	0.00592706	181.679	370077	5.67449e-05	0.004245	0.002597	0.003324	0.003443	0.008825	0.002177	0.191222	0.174318	0.294348	0.348056	no	337166	464628500000	168334	0.791697
Casuarius_casuarius	0.0012773	0.00146036	0.00110292	0.00174438	189150000	0.399087	215.164	357213	2.79945e-06	0.000999	0.000661	0.000778	0.000885	0.002038	0.002045	0.157589	0.156795	0.286056	0.358981	yes	14448.4	69678.9	2485.24	0.967168
Columba_livia	0.00454695	0.00344765	0.00340395	0.00420808	230850000	0.199719	181.679	356294	1.684e-05	0.002133	0.001589	0.00229	0.002386	0.006455	0.002424	0.187671	0.168189	0.287016	0.354676	yes	191621	698475	12969	0.719248
Coturnix_japonica	0.00165752	0.00218671	0.00222234	0.00946365	680700000	0.775601	75.802	148051	1.35089e-05	0.002391	0.00208	0.003256	0.003546	0.010821	0.001191	0.141401	0.141627	0.262965	0.328901	yes	365053	5626105	10076	1.29326
Eudromia_elegans	0.00231784	0.00287172	0.00263545	0.0055483	172250000	0.532442	215.164	382858	2.35074e-05	0.00128	0.000878	0.001228	0.001081	0.002507	0.001931	0.213737	0.19231	0.332159	0.379906	yes	160270	1062406	26859.5	NA
Falco_biarmicus	0.00258414	0.00196033	0.00195191	0.00213283	109400000	0.0912187	181.679	349730	5.7187e-06	0.001104	0.000869	0.001344	0.001441	0.004	0.001411	0.158274	0.152317	0.283667	0.357162	yes	53785.4	799712	25314.1	0.98023
Falco_cherrug	0.00115886	0.00115664	0.00115922	0.00120589	70250000	0.0573227	181.679	350473	8.55986e-06	0.000885	0.000622	0.000919	0.000959	0.002765	0.001404	0.158759	0.152486	0.284084	0.358266	yes	26264.6	53183.3	13766.8	1.08149
Falco_naumanni	0.00377728	0.00772378	0.00768038	0.00781348	26750000	0.0224294	181.679	348585	2.29499e-05	0.001936	0.001492	0.002269	0.002665	0.007358	0.00147	0.154369	0.150841	0.282604	0.358359	yes	165662	419439	92006.7	1.06448
Falco_peregrinus	0.00157855	0.00110867	0.00109747	0.0012177	134650000	0.110262	181.679	350871	2.85005e-06	0.000809	0.00053	0.000815	0.000915	0.002203	0.001409	0.158392	0.152744	0.284187	0.357705	yes	29749.6	578418	12975.1	0.894696
Falco_punctatus	0.000172909	9.78308e-05	8.32576e-05	0.000252063	838500000	0.707757	181.679	353243	2.83091e-06	0.000113	5.38e-05	6.23e-05	5.38e-05	0.00017	0.001404	0.158893	0.152111	0.282953	0.35682	yes	14187.9	559969	7090.39	1.93461
Falco_rusticolus	0.000552791	0.000971359	0.000963782	0.00129413	398400000	0.334692	181.679	349861	0	0.00054	0.000337	0.000406	0.000477	0.001295	0.001403	0.158614	0.152528	0.2839	0.358721	yes	10982.2	51329.2	5145.5	0.985445
Grus_americana	0.000801544	0.00124	0.00127505	0.00157793	255000000	0.216255	181.679	336085	2.97544e-06	0.000869	0.000497	0.000753	0.000809	0.002199	0.001271	0.122634	0.129939	0.253615	0.339955	yes	25273.1	428689	5276.41	2.59137
Halcyon_senegalensis	0.00368711	0.00382604	0.00383391	0.00393948	6050000	0.028919	181.679	350948	1.13977e-05	0.002271	0.001556	0.002356	0.00253	0.006816	0.001865	0.16827	0.16482	0.291876	0.352074	yes	41578.3	76445.2	17534.8	NA
Melopsittacus_undulatus	0.00358385	0.00623887	0.00627319	0.00773951	207200000	0.190897	181.679	358390	1.1161e-05	0.002852	0.002204	0.002949	0.003111	0.008203	0.002152	0.203795	0.176474	0.300232	0.356361	no	316346	1000711	26968.9	NA
Myiopsitta_monachus	0.00276632	0.00288353	0.00286084	0.0033803	182350000	0.160695	181.679	357416	8.39358e-06	0.002023	0.001444	0.002054	0.002012	0.004849	0.00248	0.230906	0.188557	0.3107	0.358286	yes	57965.4	138948	20086	0.652397
Nannopterum_harrisi	0.000116101	0.000118655	0.00011827	0.0001249	296400000	0.529264	NA	339811	0	0.00015	0.000127	0.000109	0.000132	0.000283	0.002026	0.161387	0.153293	0.27551	0.353604	yes	6538.71	118066	2669.01	1.46634
Nesoenas_mayeri	0.0035327	0.00243775	0.00238429	0.00319431	298550000	0.259841	181.679	355753	3.09203e-05	0.003084	0.001895	0.002094	0.001956	0.005102	0.002546	0.187612	0.167398	0.286908	0.355345	yes	179782	1012605	17603.1	2.19136
Nothocercus_nigrocapillus	0.00285406	0.00291627	0.00294137	0.00301389	6800000	0.0273862	NA	361934	4.1444e-05	0.002133	0.001608	0.00197	0.001901	0.004603	0.002046	0.200428	0.184795	0.319186	0.372266	yes	90311.7	219463	16431.7	0.991149
Numida_meleagris	0.00126733	0.00139324	0.00138933	0.00291338	535200000	0.540158	92.6726	156674	2.55307e-05	0.001934	0.00136	0.002272	0.002681	0.008055	0.000563	0.11966	0.126028	0.245324	0.325922	yes	110472	618932	6714.69	NA
Oceanites_oceanicus	0.00318055	0.00339939	NA	NA	NA	NA	181.679	316818	1.57819e-05	0.002743	0.001805	0.002352	0.002292	0.006253	0.001964	0.151308	0.148375	0.261583	0.336598	no	172235	207396800	83019.1	0.758519
Patagioenas_fasciata	0.0066491	0.00716512	0.00718907	0.00718907	0	0	181.679	348270	6.31694e-05	0.006446	0.004356	0.005878	0.005702	0.015112	0.002646	0.19882	0.172855	0.292518	0.357071	no	298903	3920551000	154139	0.86899
Rhea_americana	0.00171584	0.00196401	0.00193619	0.00208862	40650000	0.0788622	215.164	363508	8.25291e-06	0.000481	0.000432	0.000627	0.000605	0.001664	0.001834	0.174903	0.169591	0.298086	0.360148	no	131850	370294	59796	NA
Rhea_pennata	0.00160261	0.00165869	0.00164935	0.00214429	274350000	0.227246	215.164	372373	1.07419e-05	0.001423	0.000908	0.001206	0.001251	0.003072	0.001983	0.178622	0.170187	0.298095	0.35971	yes	60828.5	114652	6581.68	1.5947
Rhynochetos_jubatus	0.00259675	0.00268138	0.00265882	0.00336794	246950000	0.200475	181.679	353123	1.13275e-05	0.002062	0.001453	0.00196	0.002138	0.006009	0.001857	0.168355	0.156228	0.289375	0.35673	yes	71948.9	156860	11006.7	2.0255
Streptopelia_turtur	0.00320222	0.00655492	0.00652971	0.00654474	2100000	0.00182398	181.679	332335	3.00901e-05	0.002949	0.001977	0.002925	0.00275	0.006743	0.002525	0.190748	0.169221	0.290216	0.35441	yes	237122	974879	75961.8	0.75627
Strigops_habroptila	0.00029387	0.000693979	0.000683926	0.00176256	784250000	0.69095	181.679	342369	2.92083e-06	0.000669	0.000266	0.000313	0.000257	0.000666	0.002217	0.206019	0.17462	0.295765	0.353375	yes	4088.22	125766	511.029	1.74939
Strix_occidentalis_caurina	0.000110425	0.000129169	0.000127764	0.00139098	1070650000	0.988203	181.679	342188	0	0.000278	0.000175	0.000205	0.000137	0.000374	0.001805	0.123083	0.132517	0.248857	0.326088	yes	9766.87	609713	2313.45	0.95538
Sylvia_atricapilla	0.00585759	0.00671201	0.00672101	0.00674705	4450000	0.00424938	181.679	383783	0.000127676	0.003604	0.00259	0.003437	0.00389	0.010344	0.002348	0.154425	0.142853	0.259347	0.317795	no	246937	4529045000	146772	0.674073
Terpsiphone_corvina	0.000563823	0.000541432	0.000578919	0.000961126	289950000	0.439589	181.679	391512	2.5542e-06	0.000774	0.00047	0.000524	0.000437	0.00096	0.002063	0.141758	0.134955	0.250764	0.314837	yes	29786.1	200145	4050.26	1.75861
Urocolius_indicus	0.00228777	0.00234268	NA	NA	NA	NA	181.679	366206	3.27684e-05	0.002174	0.001401	0.001928	0.001791	0.004396	0.002523	0.201298	0.179882	0.303375	0.355364	no	421457	1914035	272023	NA

### Sheet: S3_PGLMM_results
Table: PGLMM Results for Homozygous Load Models
Model	Intercept	Predictor	Z_score	P_value	Phylo_Variance (1|species__)	Species_Variance (1|species)	Residual_Variance	LogLik	AIC	BIC
Hom Load ~ Het	0.00165 (0.00011) ***	0.12824 (0.04019) **	3.1906	0.00142	4.113e-14 (2.028e-07)	1.028e-14 (1.014e-07)	1.458e-07 (3.818e-04)	193.5	-377.1	-375.5
Hom Load ~ Froh	0.00201 (0.00011) ***	-0.00036 (0.00030)	-1.2047	0.2283	6.749e-14 (2.598e-07)	1.687e-14 (1.299e-07)	1.869e-07 (4.324e-04)	177.2	-344.3	-343
